# Beyond winglets: evolutionary scaling of flight-related morphology in stick insects (Phasmatodea)

**DOI:** 10.1101/2022.06.09.495408

**Authors:** Yu Zeng, Sehoon Park, Camille Gonzales, Stephanie Yom, Faszly Rahim, Robert Dudley

## Abstract

The first winged insects evolved from a wingless ancestor, but details of the transition to a fully-winged morphology remain unclear. Studying extant pterygotes with partial wings, such as the stick insects (Order Phasmatodea), may help us to understand such a transition. Here, we address how a series of flight-related morphological parameters may correlate with flight evolution by studying different phasmids representing a volancy continuum ranging from miniaturized to full-sized wings. Variation in phasmid wing shape, venation, wing mass and the mass of flight muscle can be described by specific scaling laws referenced to wing length and wing loading. Also, the mass distribution of the body-leg system is conserved in spite of a wide range of variation in body shape. With reduced wing size and increased wing loading, the longitudinal position of the wing-bearing thoracic segments is shifted closer to the insects’ center of body mass. These results demonstrate complex reconfiguration of the flight system during wing morphological transitions in phasmids, with various anatomical features potentially correlated with reduced flight performance attained with partial wings. Although these data represent phasmid-specific features of the flight apparatus and body plan, the associated scaling relationships can provide insight into functionality of intermediate conditions between wingless and fully-winged insects more generally.
