## Supplemental Data S1 for "Beyond winglets: evolutionary scaling of flight-related morphology in stick insects (Phasmatodea)"

### Sheet: Overview
			Species	Sex	Source *	Wing shape	Wing venation	Wing and flight muscle mass	Size and shape of body and legs	Mass distribution of body and legs	Wingbase and median joint positions				species
			Acrophylla wuelfingi	F	C.B.	1.51133	12	0.0171693			0.324386			Species list	Abrosoma johorensis
			Asceles malaccae	F	F.C.	1.70708	15			0.365433	0.291802				Acrophylla wuelfingi
			Asceles tarata amplior	F	F.C.	1.35673	13	0.00890923		0.359002	0.3251				Asceles malaccae
	* Source		Asceles tarata singapura	F	F.C.	1.21854	17	0.022338		0.407258	0.366607				Asceles tarata
	C.B. - captive-bred		Asceles tarata tarata	F	F.C.	1.66724	9	0.002	1.53	0.382353	0.375682				Brevinecroscia heitzmanni
	F.C. - field-collected		Brevinecroscia sp1	F	F.C.	1.62187	18		1.15933		0.283758				Brevinecroscia sp1
			Brevinecroscia oliwenae	F	F.C.	1.87219			1.193		0.28851				Brevinecroscia oliwenae
			Calvisia conicipennis	F	F.C.	1.90647	18		2.503		0.246919				Calvisia conicipennis
			Calvisia conspersa	F	F.C.	1.56644	20		4.575		0.245515				Calvisia conspersa
			Centrophasma spinosum	F	F.C.	1.33438	15								Calvisia flavoguttata
			Extatosoma tiaratum	F	C.B.	2.73677		0.000649326		0.340392					Calvisia medora
			Haaniella echinata	F	F.C.	1.92351	7	0.00113569		0.44752	0.393149				Calvisia sp1
			Lopaphus branchypterus	F	F.C.	1.7819	11		4.133		0.359025				Centrophasma spinosum
			Lopaphus iolas	F	F.C.			0.000513287		0.378496					Diardia diardi
			Lopaphus sphalerus	F	F.C.	1.60971			7.322		0.328641				Diardia signata
			Megacrania tsudai	F	F.C.	1.34944			10.0007		0.314173				Eurycnema osiris
			Necroscia flavogranulosa	F	F.C.	1.95653			1.896		0.27311				Extatosoma tiaratum
			Necroscia ingenua	F	F.C.	2.14159	18		1.81175		0.262752				Haaniella echinata
			Necroscia punctata	F	F.C.	2.01796	17		2.166	0.366117	0.271653				Heteropteryx dilatata
			Orthonecroscia pulcherrima	F	F.C.	2.03405	18		4.7835		0.269728				Lopaphus branchypterus
			Oxyartes dorsalis	F	F.C.	1.54371	6								Lopaphus iolas
			Paranecroscia termilis	F	F.C.	1.87473			1.368		0.234328				Lopaphus sphalerus
			Phaenopharos khaoyaiensis	F	F.C.	1.35303	8	0.00189455		0.371134	0.385414				Megacrania tsudai
			Sipyloidea sipylus	F	C.B.	1.97096	16	0.0336341	3.04	0.343047	0.297211				Necroscia affinis
			Sosibia sp1	F	F.C.	1.9094			2.62		0.264222				Necroscia flavogranulosa
			Abrosoma johorensis	M	F.C.	1.64171	13				0.299239				Necroscia ingenua
			Acrophylla wuelfingi	M	C.B.	2.40117	13	0.0535644		0.373276	0.267825				Necroscia punctata
			Asceles malaccae	M	F.C.	2.11144	15			0.418981	0.291931				Orthonecroscia pulcherrima
			Asceles tarata amplior	M	F.C.	1.65808	14	0.0147964		0.400451	0.359135				Oxyartes dorsalis
			Asceles tarata singapura	M	F.C.	1.85374	16	0.0364		0.430172	0.290406				Paranecroscia termilis
			Asceles tarata tarata	M	F.C.	1.82869	8	0.01	0.717	0.400381	0.349257				Phaenopharos khaoyaiensis
			Brevinecroscia heitzmanni	M	F.C.	2.12958			0.482		0.256321				Phaenopharos struthioneus
			Brevinecroscia sp1	M	F.C.	1.85231	16		0.592		0.255751				Phobaeticus serratipes
			Calvisia conicipennis	M	F.C.	1.75248			1.221		0.248611				Sipyloidea sipylus
			Calvisia flavoguttata	M	F.C.	1.87723			0.801		0.237333				Sosibia sp1
			Calvisia medora	M	F.C.	1.64841	18		0.959		0.270112
			Calvisia sp1	M	F.C.	1.98288			0.987		0.256505			Count	35
			Diardia diardi	M	F.C.	2.55968	20		2.03		0.234197
			Diardia signata	M	F.C.	2.18956	19		2.486		0.271434
			Eurycnema osiris	M	F.C.	2.20114	15		4.202		0.251001
			Extatosoma tiaratum	M	C.B.	1.98121	16	0.0604653		0.465092	0.248974
			Haaniella echinata	M	F.C.	1.82735	7	0.00297771		0.491312	0.387765
			Heteropteryx dilatata	M	C.B.	1.68254	16				0.291534
			Lopaphus iolas	M	F.C.	2.14001	11	0.0149904		0.376798	0.354191
			Necroscia affinis	M	F.C.				1.397
			Necroscia punctata	M	F.C.	2.2734	18		1.12433	0.356803	0.26668
			Necroscia ingenua	M	F.C.	2.26442			0.821		0.280069
			Phaenopharos khaoyaiensis	M	F.C.	1.5626	7		3.017		0.413126
			Phaenopharos struthioneus	M	F.C.	1.76204	7		3.353		0.392616
			Phobaeticus serratipes	M	F.C.	2.16915	12		4.20929	0.252459	0.325173
			Sosibia sp1	M	F.C.	1.96124			1.118		0.30924
		Summary	Female	25		24	17	9	15	10	21
			Male	26		25	19	7	17	10	25
			Total	51		49	36	16	32	20	46

### Sheet: 1) wing shape
abbreviations			species	sex	N	pw.m	pw.sd	ar.m	ar.sd	bl.m	wA.m	Q.m
pw	wing loading (Nm^-2)		Abrosoma johorensis, Male	M	1	3.79739	NA	1.64171	NA	32.85	1.071	0.403653
ar	wing aspect ratio		Acrophylla wuelfingi, Female	F	2	18.3983	1.07117	1.51133	0.0769038	195.55	35.36	0.373927
bl	body length (mm)		Acrophylla wuelfingi, Male	M	5	4.27074	0.481055	2.40117	0.194738	126.117	16.8368	0.493887
wA	wing area (cm^2)		Asceles malaccae, Female	F	2	4.08905	1.06351	1.70708	0.0917978	98.195	15.692	0.525541
Q	relative wing size		Asceles malaccae, Male	M	4	2.15407	0.133112	2.11144	0.0321211	82.865	8.9045	0.526831
.m	mean value		Asceles tanarata amplior, Female	F	2	13.487	0.749365	1.35673	0.0324377	51.564	2.45055	0.369747
.sd	standard deviation		Asceles tanarata amplior, Male	M	3	4.12878	0.247711	1.65808	0.000904737	47.22	1.887	0.39005
			Asceles tanarata singapura, Female	F	3	6.43553	0.684769	1.21854	0.0253398	70.1767	8.19518	0.4379
			Asceles tanarata singapura, Male	M	2	2.0149	0.0866986	1.85374	0.0418355	57.075	5.9946	0.59155
			Asceles tanarata tanarata, Female	F	3	29.9763	7.66905	1.66724	0.00350439	39.095	0.5383	0.24655
			Asceles tanarata tanarata, Male	M	5	24.2856	3.29654	1.82869	0.0234907	35.702	0.174191	0.156224
			Calvisia sp, Male	M	1	1.46333	NA	1.98288	NA	46.12	4.554	0.651561
			Calvisia conspersa, Female	F	1	5.47194	NA	1.56644	NA	83.62	20.596	0.679263
			Calvisia medora, Male	M	1	1.82415	NA	1.64841	NA	44.5	4.862	0.63618
			Calvisia connicipennis, Female	F	1	3.54751	NA	1.90647	NA	62.49	10.387	0.712114
			Centrophasma spinosum, Female	F	1	14.732	NA	1.33438	NA	90	7.65	0.355
			Diardia diardi, Male	M	1	1.76582	NA	2.55968	NA	98.08	8.63	0.479201
			Diardia signata, Male	M	2	1.49791	0.026998	2.18956	0.0209407	115.335	12.31	0.450066
			Eurycnema osiris, Male	M	1	4.49553	NA	2.20114	NA	127.37	18.475	0.500667
			Extatosoma tiaratum, Male	M	3	4.68406	0.38554	1.9812	0.0501793	87.585	25.152	0.77436
			Brevinecroscia sp1, Female	F	3	3.37508	0.406356	1.62187	0.0734178	39.91	4.1	0.646044
			Brevinecroscia sp1, Male	M	1	1.36068	NA	1.85231	NA	36.95	3.133	0.651962
			Lopaphus branchypterus, Female	F	1	49.1547	NA	1.78189	NA	96.4	1.9	0.190871
			Lopaphus iolas, Male	M	4	7.29478	0.539725	2.14001	0.114923	74.9925	1.7095	0.254989
			Lopaphus sphalerus, Female	F	1	30.1342	NA	1.60971	NA	117.21	5.366	0.250747
			Megacrania tsudai, Female	F	3	40.9883	15.1348	1.34944	0.147112	105.67	7.257	0.291984
			Necroscia ingenua, Female	F	4	2.803	0.395173	2.14159	0.0736354	64.495	6.8095	0.59216
			Necroscia punctata, Female	F	5	3.28563	1.29145	2.01796	0.104495	76.2267	8.712	0.578394
			Necroscia punctata, Male	M	3	1.45634	0.0488057	2.2734	0.0969642	64.08	5.59267	0.556394
			Necroscia flavogranulosa, Female	F	1	2.97118	NA	1.95653	NA	68.91	8.015	0.574663
			Orthonecroscia pulcherrima, Female	F	2	4.04402	0.460722	2.03405	0.0634416	105.375	19.1	0.591459
			Phaenopharos khaoyaiensis, Female	F	3	183.743	29.7655	1.35303	0.047275	127.11	0.657667	0.0722996
			Phaenopharos khaoyaiensis, Male	M	1	171.693	NA	1.5626	NA	97.67	0.254	0.0645029
			Phobaeticus serratipes, Male	M	5	6.83808	2.16819	2.16915	0.308983	149.768	8.0886	0.281425
			Sipyloidea sipylus, Female	F	4	3.54863	0.310989	1.97096	0.0379217	88.37	12.216	0.558892
			Sosibia sp1, Male	M	1	2.30337	NA	1.96124	NA	57.14	4.127	0.4979
			Calvisia flavoguttata, Male	M	1	1.72829	NA	1.87723	NA	41.84	4.111	0.663958
			Unknown 2 (#5-09)	F	1	2.23847	NA	1.79205	NA	41.46	4.378	0.675591
			Sosibia sp1, Female (Unknown 20, Female)	F	1	3.46727	NA	1.9094	NA	74.18	11.334	0.627123
			Brevinecroscia sp2, Female	F	1	2.40471	NA	1.87219	NA	43.95	6.113	0.769738
			Calvisia conicipennis, Male	M	1	1.35147	NA	1.75248	NA	52.21	6.78	0.660218
			Nescicroa terminalis, Female	F	2	2.31111	0.248782	1.87473	0.00905859	51.785	7.087	0.703866
			Necroscia ingenua, Male	M	1	1.68385	NA	2.26442	NA	52.13	3.492	0.539421
			Brevinecroscia heitzmanni, Male	M	1	1.36385	NA	2.12958	NA	37.18	2.982	0.677784
			Phaenopharos struthioneus, Male	M	1	114.376	NA	1.76204	NA	124.32	0.383	0.0660795
			Extatosoma tiaratum, Female	F	1	2270.67	NA	2.73677	NA	127.72	0.294	0.0702318
			Haaniella echinata, Male	M	1	183.612	NA	1.82735	NA	81.57	1.068	0.171264
			Haaniella echinata, Female	F	1	481.125	NA	1.92351	NA	117.64	2.065	0.169415
			Oxyartes dorsalis, Female	F	1	309.52	NA	1.54371	NA	106	0.349	0.0692453
			Linear regression model for wing aspect ration with respect to wing length (Fig. 3B)			model	sex	coefficients	Estimate	StdErr	P-value
						ar.m ~ log10(wL.m)	F	intercept	1.0502	0.3561	0.00824 **
								slope	0.4441	0.232	0.07079 .
						ar.m ~ log10(wL.m)	M	intercept	1.1866	0.2167	1.97e-05 ***
								slope	0.5628	0.1485	0.00107 **
			Linear regression model for wing aspect ration with respect to wing loading (Fig. 3C)			model	sex	coefficients	Estimate	StdErr	P-value
						ar.m ~ log10(pw.m)	F	intercept	2.2208	0.1158	5.78e-12 ***
								slope	-0.7218	0.1642	0.000522 ***
						ar.m ~ log10(pw.m)	M	intercept	2.06053	0.09603	2.81e-15 ***
								slope	-0.11768	0.17299	0.504

### Sheet: 2) veination
abbreviations			Species	sex	N	pw.m	bl.m	wl.m	wA.m	Q.m	n.vein	n.aa	n.pa	hirc.lev
pw	wing loading (Nm^-2)		Abrosoma johorensis	M	1	3.79739	32.85	1.326	1.071	0.403653	13	6	7	2
ar	wing aspect ratio		Acrophylla wuelfingi	F	2	18.3983	195.55	7.31	35.36	0.373927	12	6	6	3
bl	body length (mm)		Acrophylla wuelfingi	M	5	4.27074	126.117	6.23	16.8368	0.493887	13	6	7	3
wl	wing length (cm)		Asceles malaccae	F	2	4.08905	98.195	5.169	15.692	0.525541	15	7	8	3
wA	wing area (cm^2)		Asceles malaccae	M	4	2.15407	82.865	4.33525	8.9045	0.526831	15	7	8	3
Q	relative wing size		Asceles tanarata amplior	F	2	13.487	51.564	NA	2.45055	0.369747	13	7	6	3
n.vein	number of radial veins		Asceles tanarata amplior	M	2	4.12878	47.22	NA	1.887	0.39005	14	7	7	2
n.aa	number of anterior anal veins		Asceles tanarata singapura	F	3	6.43553	70.1767	NA	8.19518	0.4379	17	7	10	3
n.pa	number of posterior anal veins		Asceles tanarata singapura	M	2	2.0149	57.075	NA	5.9946	0.59155	16	7	9	3
hirc.lev	hierarchical level of radial veins		Asceles tanarata tanarata	F	2	29.9763	39.095	NA	0.5383	0.24655	9	5	4	2
			Asceles tanarata tanarata	M	3	24.2856	35.702	NA	0.174191	0.156224	8	5	3	2
.m	mean value		Calvisia conspersa	F	1	5.47194	83.62	5.68	20.596	0.679263	20	7	13	3
.sd	standard deviation		Calvisia medora	M	1	1.82415	44.5	2.831	4.862	0.63618	18	7	11	3
			Calvisia conicipennis	F	1	3.54751	62.49	4.45	10.387	0.712114	18	7	11	3
			Centrophasma spinosum	F	1	14.732	90	3.195	7.65	0.355	15	7	8	3
			Diardia diardi	M	1	1.76582	98.08	4.7	8.63	0.479201	20	7	13	3
			Diardia signata (Kubah)	M	2	1.49791	115.335	5.191	12.31	0.450066	19	7	12	3
			Eurycnema osiris	M	1	4.49553	127.37	6.377	18.475	0.500667	15	7	8	3
			Extatosoma tiaratum	M	3	4.68406	87.585	6.77996	25.152	0.77436	16	7	9	3
			Brevinecroscia sp	F	3	3.37508	39.91	2.57767	4.1	0.646044	18	7	11	3
			Brevinecroscia sp	M	1	1.36068	36.95	2.409	3.133	0.651962	16	7	9	3
			Lopaphus brachypterus	F	1	49.1547	96.4	1.84	1.9	0.190871	11	5	6	2
			Lopaphus iolas	M	4	7.29478	74.9925	1.91125	1.7095	0.254989	11	5	6	2
			Necroscia ingenua	F	4	2.803	64.495	3.81775	6.8095	0.59216	18	7	11	3
			Necroscia punctata	F	5	3.28563	76.2267	4.412	8.712	0.578394	17	7	10	3
			Necroscia punctata	M	3	1.45634	64.08	3.565	5.59267	0.556394	18	7	11	3
			Orthonecroscia pulcherrima	F	2	4.04402	105.375	6.233	19.1	0.591459	18	7	11	3
			Phaenopharos khaoyaiensis	F	3	183.743	127.11	0.919	0.657667	0.0722996	8	5	3	2
			Phaenopharos khaoyaiensis	M	1	171.693	97.67	0.63	0.254	0.0645029	7	5	2	2
			Phobaeticus serratipes	M	5	6.83808	149.768	4.1602	8.0886	0.281425	12	6	6	3
			Sipyloidea sipylus	F	4	3.54863	88.37	4.93833	12.216	0.558892	16	7	9	3
			Phaenopharus struthioneus	M	1	114.376	124.32	0.8215	0.383	0.0660795	7	5	2	2
			Haaniella echinata	M	1	183.612	81.57	1.397	1.068	0.171264	7	5	2	1
			Haaniella echinata	F	1	481.125	117.64	1.993	2.065	0.169415	7	5	2	1
			Oxyartes dorsalis	F	1	309.52	106	0.734	0.349	0.0692453	6	5	1	1
Four Parameter Logistic Regression for anterior anal veins			model	sex	coefficients	Estimate	StdErr
			n.aa ~ log10(pw)	F	UpperLimit, a	6.99977	0.000348914
					Log10(IC50), b	1.26479	3.44298e-05
					Slope, c	-29.2242	0.327644
					LowerLimit, d	4.99946	0.000635199
			n.aa ~ log10(pw)	M	UpperLimit, a	7.05606	0.264164
					Log10(IC50), b	0.754521	0.0872041
					Slope, c	-2.93959	1.84575
					LowerLimit, d	5.00284	0.254954

### Sheet: 3) wing mass
abbreviations			species	sex	N	bL.m	bL.sd	bM.m	bM.sd	wL	Q.m	Q.sd	thoPct.m	thoPct.sd	wMuPct.m	wMuPct.sd	wM.m	wM.sd	wMpct.m	wMpct.sd	pw.m
pw	wing loading (Nm^-2)		Acrophylla wuelfingi	F	3	15.9767	0.866149	9.03312	1.45305	6.9	0.432704	0.022819	0.299409	0.0435455	0.0156929	0.00489481	0.15665	0.0658841	0.0171693	0.00615133	18.3983
ar	wing aspect ratio		Acrophylla wuelfingi	M	2	13.309	0.0311127	1.53511	0.0962938	7.7	0.578557	0.0013525	0.336536	0.0559844	0.0737284	0.0206404	0.08236	0.00939038	0.0535644	0.0027571	4.14089
bl	body length (mm)		Asceles tanarata amplior, Female	F	2	5.172	0.533159	0.6745	0.0374767	1.84	0.357662	0.0368698	0.197968	0.00156444	0.046	0.0037422	0.006	NA	0.00890923	0.000495016	13.487
wl	wing length (cm)		Asceles tanarata amplior, Male	M	2	4.5925	0.0318198	0.1675	0.0148492	1.8	0.391953	0.0027157	0.271398	0.00549067	0.078	0.0185215	0.0025	0.000707107	0.0147964	0.0029098	4.12878
wA	wing area (cm^2)		Asceles tanarata singapura, Female	F	3	7.01767	0.26168	1.07633	0.114527	3.13	0.446425	0.0164178	0.293435	0.0186747	0.067	0.00477282	0.024	0.002	0.022338	0.00062719	6.43553
Q	relative wing size		Asceles tanarata singapura, Male	M	2	5.7075	0.118087	0.2465	0.0106066	3.38	0.59233	0.0122552	0.407283	0.0197667	0.141	0.00333134	0.007	0.00424264	0.0364	0.0042	2.0149
thoPct	relative mass of thoracic section		Asceles tanarata tanarata, Female	F	2	3.9097	0.0796202	0.259	0.162635	0.96	0.245594	0.00500147	0.19749	0.0043065	0.05	0.00835041	0.000959264	NA	0.002	0.0005	29.9763
wMuPct	relative mass of flight muscle		Asceles tanarata tanarata, Male	M	3	3.55033	0.044658	0.0863333	0.0117189	0.7	0.197185	0.00249186	0.217707	0.0244731	0.051	0.0111504	0.000424818	NA	0.01	0.001	24.2856
wM	wing mass (g)		Extatosoma tiaratum	M	3	8.91689	0.53699	2.239	0.26358	7	0.787487	0.0477636	0.432626	0.0207229	0.12985	0.00549201	0.137667	0.00650641	0.0604653	0.00792739	4.41803
wMpct	relative mass of wings		Lopaphus iolas	M	3	6.02	0.38303	0.1605	0.03673	1.8	0.249846	0.0159529	0.328699	0.0324351	0.016572	0.00361863	0.00239	0.000494874	0.0149904	0.00134476	7.35
			Phaenopharos khaoyaiensis	F	3	13.7185	0.78169	4.51164	1.23556	0.9	0.0665363	0.0042631	0.335353	0.0216282	0.010152	0.00694097	0.00753	0.000983209	0.00189455	0.000371583	367.5
.m	mean value		Sipyloidea sipylus	F	6	8.593	0.3749	0.93017	0.09736	6	0.699378	0.0312397	0.309313	0.0284247	0.0626917	0.00713787	0.0313233	0.00406923	0.0336341	0.00220878	3.85736
.sd	standard deviation		Extatosoma tiaratum	F	6	12.7719	0.73353	13.6242	2.78853	0.5	0.0392525	0.00217622	0.31519	0.0295154	0.00818287	0.00174866	0.00902167	0.00235206	0.000649326	0.000199622	2270.67
			Haaniella echinata	M	3	8.15666	0.13548	4.00204	0.52364	1.5	0.183933	0.00308349	0.441811	0.00901177	0.0182961	0.00307959	0.0119933	0.00325087	0.00297771	0.000587669	183.612
			Haaniella echinata	F	3	11.764	0.316574	20.2755	1.40582	2	0.170094	0.00464348	0.412339	0.0269195	0.013489	0.00031195	0.0227033	0.00821741	0.00113569	0.000451655	481.125
			Lopaphus iolas	F	4	8.80775	0.25504	1.09402	0.10257	0	0	0	0.34514	0.0403219	0.00438158	0.00217811	NA	NA	0.000513287	0.000122435	NA
			Linear regression model for wing mass with respect to absolute wing length (Fig. 6A)			model	sex	coefficients	Estimate	StdErr	P-value
						log10(wM.m) ~ log10(wL)	M	intercept	-2.956	0.2166	3.79e-05 ***
								slope	2.1758	0.4089	0.00314 **
						log10(wM.m) ~ log10(wL)	F	intercept	-2.2197	0.2055	3.72e-05 ***
								slope	1.2003	0.4322	0.0321 *
			Linear regression model for relative wing mass with respect to relative wing length (Fig. 6B)			model	sex	coefficients	Estimate	StdErr	P-value
						wMpct.m ~ Q.m	M	intercept	-0.01168	0.00658	0.13609
								slope	0.09222	0.01379	0.00113 **
						wMpct.m ~ Q.m	F	intercept	-0.003508	0.002323	0.174735
								slope	0.048751	0.006647	0.000158 ***
			Linear regression model for flight muscle mass with respect to relative wing length (Fig. 6C)			model	sex	coefficients	Estimate	StdErr	P-value
						wMuPct.m ~ Q.m	M	intercept	-0.006075	0.021997	0.7935
								slope	0.18481	0.04609	0.0102 *
						wMuPct.m ~ Q.m	F	intercept	0.007368	0.008872	0.4337
								slope	0.085969	0.025391	0.0117 *

### Sheet: 4) body section mass
abbreviations			species	sex	pct.m1	pct.m1.sd	pct.m2	pct.m2.sd	pct.mLegs.m	pct.mLegs.sd	Lb.m	L1	L2	wb.m	Q	p.com	pw.m	pw.sd
pw	wing loading (Nm^-2)		Acrophylla wuelfingi, Male	m	0.373276	0.0571298	0.378421	0.028832	0.215381	0.00532914	12.6	4.98	7.62	3.15	0.5	0.442681	4.27074	0.481055
ar	wing aspect ratio		Asceles malaccae, Female	f	0.365433	0.0152114	0.444926	0.0722993	0.16746	0.0448498	10.08	4.12	5.96	3.01	0.56	0.468137	4.08905	1.06351
Lb	body length (cm)		Asceles malaccae, Male	m	0.418981	0.0162412	0.339585	0.0232654	0.199566	0.00392512	9.31	3.91	5.4	2.58	0.46	0.430183	2.15407	0.133112
wl	wing length (cm)		Asceles tanarata amplior, Female	f	0.359002	0.0188417	0.542283	0.0144053	0.105193	0.00254202	5.15	2.58	2.57	1.67	0.36	0.540478	13.487	0.749365
wA	wing area (cm^2)		Asceles tanarata amplior, Male	m	0.400451	0.0101716	0.328902	0.0122718	0.238621	0.00417493	4.57	2.16	2.41	1.64	0.39	0.451011	4.12878	0.247711
Q	relative wing size		Asceles tanarata singapura, Female	f	0.407258	0.0176616	0.468836	0.0301648	0.11738	0.00540767	7.18	3.4	3.78	2.63	0.45	0.494957	6.43553	0.684769
			Asceles tanarata singapura, Male	m	0.430172	0.00703542	0.357699	0.0326029	0.172512	0.00455439	5.6	2.4	3.2	1.637	0.58	0.433249	2.0149	0.0866986
pct.m1	relative mass of body section 1		Asceles tanarata tanarata, Female	f	0.382353	NA	0.470588	NA	0.0989305	NA	3.9	1.92	1.98	1.46	0.25	0.514412	29.9763	7.66905
pct.m2	relative mass of body section 2		Asceles tanarata tanarata, Male	m	0.400381	0.0170136	0.305678	0.00918963	0.24348	0.00268659	3.5	1.62	1.88	1.22	0.16	0.439433	24.2856	3.29654
pct.mLegs	relative mass of all legs		Extatosoma tiaratum, Male	m	0.465092	0.0238464	0.316145	0.0177776	0.152273	0.0126917	8.917	3.45	5.467	2.13	0.84	0.405331	4.68406	0.38554
L1	length of body section 1 (cm)		Lopaphus iolas, Male	m	0.376798	0.0278868	0.331015	0.0509145	0.275193	0.0510216	7.3	3.31	3.99	2.61	0.25	0.445921	7.29478	0.539725
L2	length of body section 2 (cm)		Necroscia punctata, Female	f	0.366117	0.0480735	0.494174	0.0660901	0.0892942	0.0204017	7.67	3.09	4.58	1.87	0.61	0.480686	3.28563	1.29145
wb	longitudinal position of wing base		Necroscia punctata, Male	m	0.356803	0.0247281	0.422143	0.0101482	0.133225	0.0141852	6.32	2.34	3.98	1.71	0.86	0.445583	1.45634	0.0488057
p.com	longitudinal position of center of mass (normalized by body length)		Phaenopharos khaoyaiensis, Female	f	0.371134	0.0216061	0.517323	0.02828	0.109649	0.0150843	12.71	6.19	6.52	4.9	0.07	0.521894	183.743	29.7655
			Phobaeticus serratipes, Male	m	0.252459	NA	0.293443	NA	0.412295	NA	13.4	5.93	7.47	4.26	0.28	0.459079	6.83808	2.16819
wb2com	distance between wingbase and center of mass		Sipyloidea sipylus, Female	f	0.343047	0.0298672	0.521397	0.0309856	0.100128	0.00455452	8.7	3.75	4.95	2.44	0.58	0.506455	3.54863	0.310989
abj2com	distance between median joint and center of mass
moi	moment of inertia of abdomen, normalized
.m	mean value
.sd	standard deviation		species	sex	Q	p.com	pw.m	bl.m	wb2com	abj2com	moi
			Acrophylla wuelfingi	M	0.5	0.442681	4.14089	125.53	-0.192681	-0.0474433	0.0245948
			Asceles malaccae	F	0.56	0.468137	4.08905	98.195	-0.169526	-0.0594066	0.0248285
			Asceles malaccae	M	0.46	0.430183	2.19526	84.2333	-0.153062	-0.0102047	0.0265866
			Asceles tanarata amplior	F	0.36	0.540478	13.487	51.564	-0.216206	-0.0395075	0.0239163
			Asceles tanarata amplior	M	0.39	0.451011	4.12878	47.22	-0.0921488	0.0216368	0.0267738
			Asceles tanarata singapura	F	0.45	0.494957	6.43553	70.1767	-0.128662	-0.0214192	0.0274143
			Asceles tanarata singapura	M	0.58	0.433249	2.0149	57.075	-0.140927	-0.00467708	0.0282518
			Asceles tanarata tanarata	F	0.25	0.511268	29.9763	39.095	-0.136909	-0.0189602	0.0205493
			Asceles tanarata tanarata	M	0.16	0.439433	24.2856	35.702	-0.0908612	0.0234245	0.0260626
			Extatosoma tiaratum	M	0.84	0.405331	4.41803	89	-0.166461	-0.0184294	0.0262441
			Lopaphus iolas	M	0.25	0.445921	7.35	73	-0.0883865	0.00750391	0.0260985
			Necroscia punctata	F	0.61	0.480686	2.54708	76.74	-0.236879	-0.0778175	0.024081
			Necroscia punctata	M	0.86	0.445583	1.27826	63.66	-0.175013	-0.0753296	0.0242231
			Phaenopharos khaoyaiensis	F	0.07	0.521894	367.5	127.11	-0.13637	-0.0348754	0.0254075
			Phobaeticus serratipes	M	0.28	0.459079	8.465	159.7	-0.141168	-0.0165414	0.0201723
			Sipyloidea sipylus	F	0.58	0.506455	3.85736	87.1	-0.225995	-0.0754208	0.0227887
			Extatosoma tiaratum	F	0	0.500495	500	127.72	NA	-0.105096	0.0208687
			Haaniella echinata	M	0.183933	0.441561	183.612	81.57	-0.0541479	0.0316715	0.0240725
			Haaniella echinata	F	0.170094	0.491908	481.125	117.64	-0.0983342	-0.0082288	0.0268503

### Sheet: 5) joint positions
abbreviations			species	sex	N	pw.m	pw.sd	mj.m	mj.sd	wb.m	wb.sd	bl.m	Q.m
pw	wing loading (Nm^-2)		Abrosoma johorensis	M	1	3.79739	NA	0.430137	NA	0.299239	NA	32.85	0.403653
bl	body length (mm)		Acrophylla wuelfingi	F	2	18.3983	1.07117	0.439162	0.0182222	0.324386	0.019003	195.55	0.373927
wb	wingbase position (normalized by body length)		Acrophylla wuelfingi	M	5	4.27074	0.481055	0.380522	0.0272485	0.267825	0.0204793	126.117	0.493887
mj	longitudinal position of median joint (normalized by body length)		Asceles malaccae	F	2	4.08905	1.06351	0.410871	0.0030212	0.291802	0.00913735	98.195	0.525541
Q	relative wing size		Asceles malaccae	M	4	2.15407	0.133112	0.395312	0.00394157	0.291931	0.0059998	82.865	0.526831
			Asceles tanarata amplior	F	2	7.61678	0.0230988	0.465863	0.0144559	0.3251	0.023404	51.567	0.360466
.m	mean value		Asceles tanarata amplior	M	3	1.9875	0.119242	0.472172	0	0.359135	0	45.746	0.394351
.sd	standard deviation		Asceles tanarata singapura	F	3	4.27143	1.92507	0.474562	0.00232296	0.366607	0.00179453	71.7347	0.44749
			Asceles tanarata singapura	M	3	1.05078	0.082513	0.425763	0.00169677	0.290406	0.00115734	56.37	0.58167
			Asceles tanarata tanarata	F	2	11.2471	2.9285	0.494813	0.005317	0.375682	0.00403688	38.825	0.248272
			Asceles tanarata tanarata	M	3	9.47333	0.408007	0.463107	0.000742502	0.349257	0.000559965	35.0373	0.173046
			Calvisia sp1	M	1	1.46333	NA	0.406765	NA	0.256505	NA	46.12	0.651561
			Calvisia conspersa	F	1	5.47194	NA	0.430519	NA	0.245515	NA	83.62	0.679263
			Calvisia medora	M	1	1.82415	NA	0.419326	NA	0.270112	NA	44.5	0.63618
			Calvisia connicipennis	F	1	3.54751	NA	0.419907	NA	0.24692	NA	62.49	0.712114
			Centrophasma spinosum	F	1	14.732	NA	NA	NA	NA	NA	90	0.355
			Diardia diardi	M	1	1.76582	NA	0.349409	NA	0.234197	NA	98.08	0.479201
			Diardia signata	M	2	1.49791	0.026998	0.366407	0.00326015	0.271434	0.0064068	115.335	0.450066
			Eurycnema osiris	M	1	4.49553	NA	0.366413	NA	0.251001	NA	127.37	0.500667
			Extatosoma tiaratum	M	3	4.68406	0.38554	0.399447	0.018377	0.248974	0.0146067	87.585	0.77436
			Heteropteryx dilatata	M	4	7.09431	1.09843	0.448154	NA	0.291534	NA	138.68	0.469354
			Brevinecroscia sp1	F	3	3.37508	0.406356	0.462949	0.0136224	0.283758	0.00239907	39.91	0.646044
			Brevinecroscia sp1	M	1	1.36068	NA	0.441407	NA	0.255751	NA	36.95	0.651962
			Lopaphus branchypterus	F	1	49.1547	NA	0.452282	NA	0.359025	NA	96.4	0.190871
			Lopaphus iolas	M	4	7.29478	0.539725	0.447029	0.0171835	0.354191	0.018185	74.9925	0.254989
			Lopaphus sphalerus	F	1	30.1342	NA	0.445696	NA	0.328641	NA	117.21	0.250747
			Megacrania tsudai	F	3	40.9883	15.1348	0.467251	0.0105952	0.314173	0.0553544	105.67	0.291984
			Necroscia ingenua	F	4	2.803	0.395173	0.422244	0.00935027	0.262752	0.0193281	64.495	0.59216
			Necroscia punctata	F	5	3.28563	1.29145	0.409788	0.00755295	0.271653	0.0237792	76.2267	0.578394
			Necroscia punctata	M	3	1.45634	0.0488057	0.373265	0.00456242	0.26668	0.00869851	64.08	0.556394
			Necroscia flavogranulosa	F	1	2.97118	NA	0.420694	NA	0.27311	NA	68.91	0.574663
			Orthonecroscia pulcherrima	F	2	4.04402	0.460722	0.385646	0.00599652	0.269728	0.00205837	105.375	0.591459
			Phaenopharos khaoyaiensis	F	3	183.743	29.7655	0.486822	NA	0.385414	NA	127.11	0.0722996
			Phaenopharos khaoyaiensis	M	1	171.693	NA	0.508549	NA	0.413126	NA	97.67	0.0645029
			Phobaeticus serratipes	M	5	6.83808	2.16819	0.440576	0.0213916	0.325173	0.00794843	149.768	0.281425
			Sipyloidea sipylus	F	4	3.54863	0.310989	0.42107	0.0015959	0.297211	0.00814042	88.37	0.558892
			Sosibia sp1	M	1	2.30337	NA	0.473224	NA	0.30924	NA	57.14	0.4979
			Calvisia flavoguttata	M	1	1.72829	NA	0.419933	NA	0.237333	NA	41.84	0.663958
			Sosibia sp1	F	1	3.46727	NA	0.44082	NA	0.264222	NA	74.18	0.627123
			Brevinecroscia sp2	F	1	2.40471	NA	0.471217	NA	0.28851	NA	43.95	0.769738
			Calvisia conicipennis	M	1	1.35147	NA	0.401647	NA	0.248611	NA	52.21	0.660218
			Nescicroa terminalis	F	2	2.31111	0.248782	0.424452	0.00143319	0.234328	0.00171784	51.785	0.703866
			Necroscia ingenua	M	1	1.68385	NA	0.411855	NA	0.280069	NA	52.13	0.539421
			Brevinecroscia heitzmanni	M	1	1.36385	NA	0.420387	NA	0.256321	NA	37.18	0.677784
			Phaenopharos struthioneus	M	1	114.376	NA	0.49823	NA	0.392616	NA	124.32	0.0660795
			Haaniella echinata	M	1	183.612	NA	0.472968	NA	0.387765	NA	81.57	NA
			Haaniella echinata	F	1	481.125	NA	0.483594	NA	0.393149	NA	117.64	NA
			Linear regression model for wing base position with respect to wing loading (Fig. 7B)			model	sex	coefficients	Estimate	StdErr	P-value
						(wb.m/Lb.m) ~ log10(pw.m)	M	intercept	0.26326	0.02065	1.35e-06 ***
								slope	0.05779	0.0206	0.023 *
						(wb.m/Lb.m) ~ log10(pw.m)	F	intercept	0.2281	0.03339	0.0024 **
								slope	0.10344	0.03659	0.0475 *
			Linear regression model for median joint position with respect to wing loading (Fig. 7B)			model	sex	coefficients	Estimate	StdErr	P-value
						mj.m ~ log10(pw.m)	M	intercept	0.39974	0.01611	7.45e-09 ***
								slope	0.03822	0.01616	0.0456 *
						mj.m ~ log10(pw.m)	F	intercept	0.40766	0.02431	1.38e-05 ***
								slope	0.0466	0.02016	0.0688 .

### Sheet: 6) projected planform area
abbreviations			species	sex	bL.m	bL.sd	legA.m	legA.sd	legL1.m	legL2.m	legL3.m	bA.m	bA.sd	pw.m
pw	wing loading (Nm^-2)		Asceles tanarata tanarata	F	3.8825	0.0417193	NA	NA	NA	NA	NA	1.53	0	11.2471
bL	body length (cm)		Asceles tanarata tanarata	M	3.50373	0.00562257	NA	NA	NA	NA	NA	0.717	0	9.47333
legA	projected planform area of legs (mm^2)		Calvisia sp1	M	4.612	NA	0.582	NA	2.739	1.844	2.906	0.987	NA	1.46333
legL1,2,3	length of fore-, mid- and hind-legs		Calvisia conspersa	F	8.362	NA	2.26	NA	4.18	2.914	4.316	4.575	NA	5.47194
bA	projected planform area of body sections (mm^2)		Calvisia medora	M	4.45	NA	0.692	NA	3.093	1.977	2.997	0.959	NA	1.82415
			Calvisia connicipennis	F	6.249	NA	0.982	NA	2.869	1.996	3.169	2.503	NA	3.54751
.m	mean value		Centrophasma spinosum	F	9	NA	NA	NA	NA	NA	NA	NA	NA	14.732
.sd	standard deviation		Diardia diardi	M	9.808	NA	2.198	NA	7.196	4.883	6.979	2.03	NA	1.76582
			Diardia signata	M	11.5335	0.0247487	2.3375	0.410829	6.89575	5.3205	7.32825	2.486	0.147078	1.49791
			Diesbachia sophiae	F	NA	NA	NA	NA	NA	NA	NA	NA	NA	NA
			Diesbachia tamyris	M	NA	NA	NA	NA	NA	NA	NA	NA	NA	NA
			Eurycnema osiris	M	12.737	NA	5.392	NA	7.243	5.326	7.512	4.202	NA	4.49553
			Extatosoma tiaratum	M	NA	NA	NA	NA	NA	NA	NA	NA	NA	NA
			Brevinecroscia sp1	F	3.991	0.0914768	0.550667	0.0279344	2.61667	1.64333	2.29667	1.15933	0.103905	3.37508
			Brevinecroscia sp1	M	3.695	NA	0.518	NA	2.807	1.8725	2.72	0.592	NA	1.36068
			Lopaphus branchypterus	F	9.64	NA	2.666	NA	5.165	3.701	4.824	4.133	NA	49.1547
			Lopaphus iolas	M	7.49925	0.221476	NA	NA	NA	NA	NA	NA	NA	7.29478
			Lopaphus sphalerus	F	11.721	NA	6.455	NA	5.74	4.205	5.645	7.322	NA	30.1342
			Megacrania tsudai	F	10.567	0.617624	4.42	0.694207	5.68633	3.69467	3.99583	10.0007	1.4977	15.3503
			Necroscia affinis	M	6.826	NA	1.042	NA	5.069	2.939	4.507	1.397	NA	NA
			Necroscia ingenua	F	6.4495	0.123073	NA	NA	NA	NA	NA	1.81175	0.079939	2.803
			Necroscia punctata	F	7.62267	0.0707201	1.501	0.0903383	5.31117	3.25533	4.7095	2.166	0.16179	2.62952
			Necroscia punctata	M	6.408	0.198789	1.10967	0.148042	5.0495	3.1045	4.58083	1.12433	0.0825247	1.45634
			Necroscia flavogranulosa	F	6.891	NA	1.402	NA	5.552	3.657	5.041	1.896	NA	2.97118
			Orthonecroscia pulcherrima	F	10.5375	0.248194	2.85	0.0424264	7.0325	5.245	7.0825	4.7835	0.208597	4.04402
			Phaenopharos khaoyaiensis	F	NA	NA	NA	NA	NA	NA	NA	NA	NA	183.743
			Phaenopharos khaoyaiensis	M	9.767	NA	2.506	NA	5.976	4.7735	6.2185	3.017	NA	171.693
			Phobaeticus serratipes	M	15.4879	1.83855	8.81429	2.18275	14.6146	10.5534	13.1749	4.20929	0.923512	NA
			Sipyloidea sipylus	F	8.837	0.0899389	2.307	0.25721	6.26183	3.9175	5.92383	3.04	0.240056	3.4579
			Sosibia sp1	M	5.714	NA	0.708	NA	2.621	1.994	2.875	1.118	NA	2.30337
			Calvisia flavoguttata	M	4.184	NA	0.642	NA	2.758	1.85	2.786	0.801	NA	1.72829
			Sosibia sp1	F	7.418	NA	1.203	NA	2.854	2.282	3.553	2.62	NA	3.46727
			Brevinecroscia sp2	F	4.395	NA	0.574	NA	2.806	1.497	2.39	1.193	NA	2.40471
			Calvisia conicipennis	M	5.221	NA	0.84	NA	3.047	1.983	3.138	1.221	NA	1.35147
			Nescicroa terminalis	F	5.1785	0.0374767	NA	NA	NA	NA	NA	1.368	0.0438406	2.31111
			Necroscia ingenua	M	5.213	NA	0.728	NA	4.072	2.615	3.68	0.821	NA	1.68385
			Brevinecroscia heitzmanni	M	3.718	NA	0.794	NA	3.454	2.243	3.356	0.482	NA	1.36385
			Phaenopharos struthioneus	M	12.432	NA	4.149	NA	8.8	5.46	7.67	3.353	NA	114.376
			Linear regression model for body projected planform area with respect to body length (Fig. 8A)			model	sex	coefficients	Estimate	StdErr	P-value
						log10(bA.m) ~ log10(bL.m)	M	intercept	-0.96436	0.07394	1.37e-09 ***
								slope	1.35328	0.08777	1.31e-10 ***
						log10(bA.m) ~ log10(bL.m)	F	intercept	-0.9729	0.1874	0.000174 ***
								slope	1.6558	0.2178	3.88e-06 ***
						log10(bA.m) ~ log10(bL.m)	sex-avreraged	intercept	-1.0043	0.1223	8.17e-09 ***
								slope	1.5411	0.149	6.81e-11 ***
			Linear regression model for body projected planform area with respect to body length (Fig. 8B)			model	sex	coefficients	Estimate	StdErr	P-value
						log10(legA.m) ~log10(bL.m)	sex-avreraged	intercept	-1.3178	0.1084	2.09e-10 ***
								slope	1.7389	0.1288	3.47e-11 ***
