## Supplemental Data S2 for "Beyond winglets: evolutionary scaling of flight-related morphology in stick insects (Phasmatodea)"

### Sheet: Summary
			Traits	L		Q		pw		Lw
				Male	Female	Male	Female	Male	Female	Male	Female
		Flight apparatus	Wing aspect ratio, AR	n.s.	n.s.	n.s.	n.s.	n.s.	****	*	n.s.
			Number of radial veins	n.s.	n.s.	****	****	****	****	*	*
			Relative wing mass	n.s.	n.s.	**	**	n.s.	n.s.
			Relative flight muscle mass	n.s.	n.s.	**	n.s.	n.s.	n.s.
			Relative flight muscle mass	n.s.	*	**	**	n.s.	n.s.
		Body-leg system	Wingbase position	n.s.	n.s.	****	**	*	*
			Median joint position	n.s.	*	**	*	*	*
			Median joint position	n.s.	n.s.	**	n.s.	*	n.s.
			Length ratio of BS2 to BS1	n.s.	*	*	*	*	*
			Length ratio of BS2 to BS1	n.s.	n.s.	*	n.s.	*	n.s.
			Insect COM position	n.s.	n.s.	n.s.	n.s.	n.s.	n.s.
			Relative mass of BS1	n.s.	n.s.	n.s.	n.s.	n.s.	n.s.
			Relative mass of BS2	n.s.	n.s.	n.s.	n.s.	**	n.s.
			Leg mass	n.s.	n.s.	n.s.	n.s.	n.s.	n.s.
			Moment of inertia of BS2	*	n.s.	n.s.	n.s.	n.s.	n.s.
			Distance from wingbase to COM	n.s.	n.s.	**	n.s.	*	n.s.
			Distance from wingbase to COM	n.s.	n.s.	**	*	*	*
			Distance from median joint to COM	n.s.	n.s.	n.s.	*	*	*
			Distance from median joint to COM	n.s.	n.s.	n.s.	n.s.	*	n.s.
			Projected planform area of body sections	****	****	*	n.s.	*	*
			Projected planform area of legs	****	**	n.s.	n.s.	n.s.	n.s.
		Summary of trait correlations with respect to major morphological variables as revealed using PGLS analyses (wing loading, pw; relative wing size, Q; body size, L; absolute wing size, Lw). Asterisks denote P-values (*, P < 0.05; **, P < 0.01; ***, P < 0.001; ****, P < 0.0001; ‘n.s.’, non-significant). In the ‘Traits’ column, we use different color shadings to highlight traits that exhibited varia…

### Sheet: flight apparatus
	Summary of pairwise correlational analyses using PGLS and GLS.
	Values represent means from analyses using 100 randomly resolved trees, with 1 s.d. in brackets. Values < 0.001 are rounded down to 0.
		dependent variaLe	independent variaLe	pw range (Nm^-2)	sex	PGLS				GLS
						N	slope	slope.SE	P	N	slope	slope.SE	P
		wing aspect ratio	L	1.4 – 2270	M	20	0.004	0.001	0.007 ( 0 )	21	0.004	0.001	0.005
			L		F	20	-0.001	0.001	0.521 ( 0.007 )	22	-0.001	0.001	0.52
			Q		M	20	-0.484 ( 0.103 )	0.445 ( 0.019 )	0.303 ( 0.126 )	21	-0.363	0.451	0.432
			Q		F	20	0.346 ( 0.002 )	0.214 ( 0.001 )	0.123 ( 0.002 )	22	0.329	0.196	0.109
			log10(pw)		M	20	-0.152 ( 0.005 )	0.23 ( 0.002 )	0.518 ( 0.016 )	21	-0.118	0.219	0.597
			log10(pw)		F	20	-0.798 ( 0.002 )	0.141 ( 0.001 )	0	22	-0.726	0.138	0
			Lw		M	18	0.007	0.003	0.047 ( 0.001 )	18	0.007	0.003	0.05
			Lw		F	18	0.002 ( 0 )	0.002	0.489 ( 0.005 )	18	0.002	0.002	0.475
		number of radial veins	L	1.4 – 2270	M	17	-0.007 ( 0 )	0.03	0.821 ( 0.008 )	18	-0.012	0.028	0.688
			L		F	15	-0.028 ( 0 )	0.031 ( 0 )	0.373 ( 0.004 )	16	-0.034	0.028	0.254
			Q		M	17	16.603 ( 0.02 )	2.567 ( 0.009 )	0	18	16.172	2.44	0
			Q		F	15	16.622 ( 0.016 )	1.733 ( 0.004 )	0	16	16.666	1.629	0
			log10(pw)		M	17	-5.552 ( 0.005 )	0.609 ( 0.001 )	0	18	-5.455	0.584	0
			log10(pw)		F	15	-5.439 ( 0.005 )	0.678 ( 0.002 )	0	16	-5.501	0.646	0
			Lw		M	15	0.114 ( 0 )	0.036 ( 0 )	0.007 ( 0 )	15	0.115	0.036	0.007
			Lw		F	13	0.119 ( 0 )	0.038 ( 0 )	0.009 ( 0 )	13	0.12	0.038	0.008
		relative wing mass	Q	2.0 – 2270	M	7	7.158 ( 0.001 )	1.353 ( 0.013 )	0.003 ( 0 )	7	7.985	1.53	0.003
			Q		F	9	5.014 ( 0.011 )	0.874 ( 0.005 )	0.001 ( 0 )	9	5.047	0.887	0.001
			log10(pw)		M	7	-0.028 ( 0 )	0.017	0.155 ( 0.006 )	7	-0.018	0.013	0.22
			log10(pw)		F	9	-0.001	0.001	0.2 ( 0.003 )	9	-0.001	0.001	0.208
		wing muscle mass	L	2.0 – 300	M	7	0	0.001	0.991 ( 0.006 )	7	0	0.001	0.969
			L		F	5	0	0	0.129 ( 0.008 )	5	0	0	0.157
			Q		M	7	0.165 ( 0.001 )	0.038 ( 0.001 )	0.007 ( 0 )	7	0.167	0.039	0.008
			Q		F	5	0.048 ( 0 )	0.059 ( 0 )	0.47 ( 0.004 )	5	0.053	0.094	0.612
			log10(pw)		M	7	0	0	0.2 ( 0.007 )	7	0	0	0.22
			log10(pw)		F	5	-0.001	0.001	0.436 ( 0.002 )	5	-0.001	0.001	0.415
			L	2.0 – 2270	M	7	0	0.001	0.991 ( 0.006 )	7	0	0.001	0.969
			L		F	9	0	0	0.049 ( 0.001 )	9	0	0	0.047
			Q		M	7	0.165 ( 0.001 )	0.038 ( 0.001 )	0.007 ( 0 )	7	0.167	0.039	0.008
			Q		F	9	0.094 ( 0 )	0.022	0.004 ( 0 )	9	0.095	0.026	0.008
			log10(pw)		M	7	0	0	0.2 ( 0.007 )	7	0	0	0.22
			log10(pw)		F	9	0	0	0.136 ( 0.001 )	9	0	0	0.132

### Sheet: body-leg ystem
	Summary of pairwise correlational analyses using PGLS and GLS.
	Values represent means from analyses using 100 randomly resolved trees, with 1 s.d. in brackets. Values < 0.001 are rounded down to 0.
		dependent variaLe	independent variaLe	pw range (Nm^-2)	sex	PGLS				GLS
						N	slope	slope.SE	P	N	slope	slope.SE	P
		longitudinal position of wingbase	L	1.3 – 2270	M	10	0	0.001	0.815 ( 0.025 )	10	0	0	0.371
			L		F	8	0	0.001	0.837 ( 0.006 )	8	0	0.001	0.853
			Q		M	10	-0.198 ( 0.003 )	0.033 ( 0.001 )	0 ( 0 )	10	-0.2	0.034	0
			Q		F	8	-0.202 ( 0.001 )	0.048 ( 0 )	0.006 ( 0 )	8	-0.203	0.049	0.006
			log10(pw)		M	10	0.059 ( 0.001 )	0.02 ( 0 )	0.02 ( 0.002 )	10	0.058	0.021	0.023
			log10(pw)		F	8	0.05 ( 0 )	0.014	0.011 ( 0.001 )	8	0.051	0.014	0.012
		longitudinal position of median joint	L	1.3 – 300	M	10	0	0	0.898 ( 0.028 )	10	0	0	0.455
			L		F	6	-0.001	0 ( 0 )	0.068 ( 0.006 )	6	-0.002	0	0.032
			Q		M	10	-0.127 ( 0.001 )	0.032 ( 0 )	0.004 ( 0 )	10	-0.128	0.033	0.005
			Q		F	6	-0.284 ( 0.004 )	0.068 ( 0 )	0.014 ( 0.001 )	6	-0.283	0.068	0.014
			log10(pw)		M	10	0.04 ( 0.001 )	0.015 ( 0 )	0.031 ( 0.003 )	10	0.039	0.016	0.037
			log10(pw)		F	6	0.095 ( 0.001 )	0.025 ( 0 )	0.019 ( 0.001 )	6	0.095	0.025	0.019
			L	1.3 – 2270	M	10	0	0	0.898 ( 0.028 )	10	0	0	0.455
			L		F	10	0	0	0.34 ( 0.021 )	10	-0.001	0	0.175
			Q		M	10	-0.127 ( 0.001 )	0.032 ( 0 )	0.004 ( 0 )	10	-0.128	0.033	0.005
			Q		F	10	-0.031 ( 0.002 )	0.042 ( 0 )	0.482 ( 0.031 )	10	-0.06	0.054	0.296
			log10(pw)		M	10	0.04 ( 0.001 )	0.015 ( 0 )	0.031 ( 0.003 )	10	0.039	0.016	0.037
			log10(pw)		F	10	0.006 ( 0.001 )	0.011	0.587 ( 0.036 )	10	0.009	0.014	0.524
		length ratio of BS1 to BS2	L	1.3 – 300	M	10	0	0.002	0.967 ( 0.02 )	10	0.001	0.002	0.504
			L		F	6	0.005	0.002 ( 0 )	0.098 ( 0.009 )	6	0.008	0.003	0.039
			Q		M	10	0.7 ( 0.003 )	0.189 ( 0.002 )	0.006 ( 0 )	10	0.702	0.196	0.007
			Q		F	6	1.394 ( 0.02 )	0.353 ( 0.002 )	0.017 ( 0.001 )	6	1.391	0.353	0.017
			log10(pw)		M	10	-0.217 ( 0.005 )	0.087 ( 0.001 )	0.038 ( 0.003 )	10	-0.213	0.089	0.044
			log10(pw)		F	6	-0.469 ( 0.006 )	0.128 ( 0.001 )	0.022 ( 0.001 )	6	-0.468	0.128	0.022
			L	1.3 – 2270	M	10	0	0.002	0.967 ( 0.02 )	10	0.001	0.002	0.504
			L		F	10	0.002 ( 0 )	0.002	0.371 ( 0.024 )	10	0.003	0.002	0.185
			Q		M	10	0.7 ( 0.003 )	0.189 ( 0.002 )	0.006 ( 0 )	10	0.702	0.196	0.007
			Q		F	10	0.164 ( 0.012 )	0.205 ( 0.002 )	0.447 ( 0.031 )	10	0.303	0.274	0.3
			log10(pw)		M	10	-0.217 ( 0.005 )	0.087 ( 0.001 )	0.038 ( 0.003 )	10	-0.213	0.089	0.044
			log10(pw)		F	10	-0.033 ( 0.003 )	0.054 ( 0.001 )	0.556 ( 0.037 )	10	-0.047	0.071	0.53
		mass of BS2	L	1.3 – 300	M	10	0	0	0.842 ( 0.091 )	10	0	0	0.769
			L		F	6	0.001	0.001	0.639 ( 0.029 )	6	0.001	0.001	0.637
			Q		M	10	0.114 ( 0.001 )	0.05 ( 0.001 )	0.053 ( 0.001 )	10	0.116	0.051	0.053
			Q		F	6	0.21 ( 0.009 )	0.196 ( 0.001 )	0.345 ( 0.018 )	6	0.211	0.196	0.344
			log10(pw)		M	10	-0.052 ( 0 )	0.015	0.009 ( 0 )	10	-0.053	0.015	0.009
			log10(pw)		F	6	-0.074 ( 0.002 )	0.067 ( 0.001 )	0.33 ( 0.011 )	6	-0.074	0.067	0.329
			L	1.3 – 2270	M	10	0	0	0.842 ( 0.091 )	10	0	0	0.769
			L		F	10	0.001	0.001	0.209 ( 0.002 )	10	0.001	0.001	0.218
			Q		M	10	0.114 ( 0.001 )	0.05 ( 0.001 )	0.053 ( 0.001 )	10	0.116	0.051	0.053
			Q		F	10	0.012 ( 0.001 )	0.077 ( 0.001 )	0.885 ( 0.01 )	10	0.011	0.077	0.893
			log10(pw)		M	10	-0.052 ( 0 )	0.015	0.009 ( 0 )	10	-0.053	0.015	0.009
			log10(pw)		F	10	0.003 ( 0 )	0.019	0.893 ( 0.008 )	10	0.003	0.019	0.892
		moment of inertia of abdomen	L	1.3 – 300	M	10	0	0	0.019 ( 0.001 )	10	0	0	0.021
			L		F	6	0	0	0.342 ( 0.003 )	6	0	0	0.343
			Q		M	10	0.005	0.002	0.025 ( 0.003 )	10	0.004	0.003	0.28
			Q		F	6	0.007	0.008 ( 0.001 )	0.401 ( 0.004 )	6	0.007	0.008	0.401
			log10(pw)		M	10	-0.001	0.001	0.13 ( 0.007 )	10	-0.001	0.001	0.426
			log10(pw)		F	6	-0.003	0.002 ( 0 )	0.317 ( 0.005 )	6	-0.003	0.002	0.316
			L	1.3 – 2270	M	10	0	0	0.019 ( 0.001 )	10	0	0	0.021
			L		F	10	0	0	0.734 ( 0.027 )	10	0	0	0.655
			Q		M	10	0.005	0.002	0.025 ( 0.003 )	10	0.004	0.003	0.28
			Q		F	10	-0.001	0.003	0.743 ( 0.007 )	10	-0.001	0.003	0.737
			log10(pw)		M	10	-0.001	0.001	0.13 ( 0.007 )	10	-0.001	0.001	0.426
			log10(pw)		F	10	0	0.001	0.853 ( 0.01 )	10	0	0.001	0.831
		distance between wingbase and COM	L	1.3 – 300	M	10	0	0	0.595 ( 0.021 )	10	-0.001	0	0.235
			L		F	6	0 ( 0 )	0.001	0.671 ( 0.021 )	6	0	0.001	0.669
			Q		M	10	-0.139 ( 0.002 )	0.036 ( 0 )	0.005 ( 0 )	10	-0.164	0.038	0.002
			Q		F	6	-0.182 ( 0.005 )	0.147 ( 0.001 )	0.283 ( 0.012 )	6	-0.181	0.147	0.284
			log10(pw)		M	10	0.054 ( 0.001 )	0.016 ( 0 )	0.009 ( 0.001 )	10	0.054	0.017	0.012
			log10(pw)		F	6	0.062 ( 0.001 )	0.05 ( 0 )	0.284 ( 0.011 )	6	0.062	0.05	0.286
			L	1.3 – 2270	M	10	0	0	0.595 ( 0.021 )	10	-0.001	0	0.235
			L		F	8	0	0.001	0.606 ( 0.004 )	8	0	0.001	0.619
			Q		M	10	-0.139 ( 0.002 )	0.036 ( 0 )	0.005 ( 0 )	10	-0.164	0.038	0.002
			Q		F	8	-0.167 ( 0.001 )	0.059 ( 0.001 )	0.031 ( 0.001 )	8	-0.165	0.061	0.034
			log10(pw)		M	10	0.054 ( 0.001 )	0.016 ( 0 )	0.009 ( 0.001 )	10	0.054	0.017	0.012
			log10(pw)		F	8	0.042 ( 0 )	0.016	0.038 ( 0.002 )	8	0.042	0.016	0.042
		distance between median joint and COM	L	1.3 – 300	M	10	0	0	0.471 ( 0.031 )	10	0	0	0.295
			L		F	6	-0.001	0	0.148 ( 0.004 )	6	-0.001	0	0.148
			Q		M	10	-0.064 ( 0.02 )	0.031 ( 0.005 )	0.089 ( 0.034 )	10	-0.091	0.039	0.048
			Q		F	6	-0.163 ( 0.001 )	0.05 ( 0 )	0.031 ( 0.001 )	6	-0.163	0.05	0.031
			log10(pw)		M	10	0.034 ( 0.001 )	0.013 ( 0 )	0.034 ( 0.003 )	10	0.036	0.014	0.034
			log10(pw)		F	6	0.054 ( 0 )	0.019 ( 0 )	0.045 ( 0.003 )	6	0.054	0.019	0.045
			L	1.3 – 2270	M	10	0	0	0.471 ( 0.031 )	10	0	0	0.295
			L		F	10	0	0	0.41 ( 0.012 )	10	0	0	0.209
			Q		M	10	-0.064 ( 0.02 )	0.031 ( 0.005 )	0.089 ( 0.034 )	10	-0.091	0.039	0.048
			Q		F	10	-0.036 ( 0.001 )	0.035 ( 0 )	0.346 ( 0.016 )	10	-0.039	0.042	0.383
			log10(pw)		M	10	0.034 ( 0.001 )	0.013 ( 0 )	0.034 ( 0.003 )	10	0.036	0.014	0.034
			log10(pw)		F	10	0.006 ( 0 )	0.009 ( 0 )	0.562 ( 0.022 )	10	0.005	0.011	0.654
		projected planform area of body sections	L	1.4 – 183.7	M	14	0.031 ( 0.001 )	0.003 ( 0 )	0	15	0.032	0.002	0
			L		F	13	0.077 ( 0.001 )	0.014 ( 0 )	0 ( 0 )	15	0.083	0.016	0
			Q		M	14	-3.452 ( 0.152 )	1.239 ( 0.053 )	0.017 ( 0.004 )	15	-3.508	1.323	0.02
			Q		F	13	-6.974 ( 0.154 )	3.237 ( 0.021 )	0.054 ( 0.004 )	15	-7.088	2.795	0.025
			log10(pw)		M	13	1.044 ( 0.047 )	0.357 ( 0.014 )	0.014 ( 0.004 )	14	0.98	0.383	0.025
			log10(pw)		F	13	3.602 ( 0.11 )	1.393 ( 0.025 )	0.026 ( 0.004 )	15	3.851	1.272	0.01
		projected planform area of legs	L	1.4 – 183.7	M	13	0.049 ( 0.001 )	0.008 ( 0 )	0 ( 0 )	14	0.055	0.007	0
			L		F	10	0.082 ( 0.001 )	0.015 ( 0 )	0.001 ( 0 )	12	0.063	0.011	0
			Q		M	13	-5.858 ( 0.258 )	2.099 ( 0.071 )	0.018 ( 0.004 )	14	-6.883	2.589	0.021
			Q		F	10	-5.725 ( 0.143 )	1.959 ( 0.021 )	0.019 ( 0.002 )	12	-6.263	1.735	0.005
			log10(pw)		M	12	1.139 ( 0.05 )	0.472 ( 0.021 )	0.037 ( 0.009 )	13	1.212	0.523	0.041
			log10(pw)		F	10	2.671 ( 0.084 )	0.897 ( 0.024 )	0.018 ( 0.003 )	12	2.94	0.817	0.005
