## Supplemental Data S3 for "Beyond winglets: evolutionary scaling of flight-related morphology in stick insects (Phasmatodea)"

### Sheet: Overview
	Datasheet	Content
	S3.1	Mass distribution; Body-leg system dimensions
	S3.2	Project planform area of wings and body-leg system
	S3.3	Positions of morphological landmarks
	S3.4	Wing morphometrics; Variation of wing morphology with respect to relative wing size (Q)
	S3.5	Altitudinal variation of flight morphology

### Sheet: S3.1
	The mass of body parts and wings (mean ± s.d., unit g), with mass percentage with respect to the total in parentheses.
	flight morph	N	total	BS1	BS2	forelegs	midlegs	hindlegs	wings	TH3 muscle
	At1-m	3	247 ± 11	56 ± 1 (22.8)	112 ± 37 (45.6)	16 ± 0 (6.5)	11 ± 0 (4.5)	16 ± 1 (6.3)	7 ± 4 (2.8)	36 ± 1 (14.4)
	At2-m	3	168 ± 15	46 ± 2 (27.2)	65 ± 11 (39.3)	14 ± 2 (8.0)	12 ± 1 (7.2)	15 ± 1 (8.7)	3 ± 1 (1.5)	13 ± 4 (8.0)
	At3-m	3	86 ± 12	22 ± 2 (26.0)	26 ± 3 (30.6)	7 ± 2 (7.7)	7 ± 1 (7.8)	8 ± 1 (8.9)	< 1 (0)	4 ± 1 (5.3)
	At1-f	3	1076 ± 115	235 ± 27 (21.8)	506 ± 79 (46.9)	45 ± 6 (4.2)	34 ± 6 (3.1)	48 ± 7 (4.4)	24 ± 2 (2.2)	72 ± 12 (6.6)
	At2-f	3	675 ± 37	159 ± 25 (23.5)	449 ± 11 (66.6)	24 ± 2 (3.5)	2 ± 1 (2.9)	28 ± 3 (4.1)	6 ± 0 (0.9)	31 ± 4 (4.9)
	At3-f	5	259 ± 163	61 ± 45 (22.4)	195 ± 46 (58.1)	11 ± 0 (5.3)	11 ± 0 (5.3)	14 ± 1 (6.5)	< 1 (0)	13 ± 1 (4.0)
	The dimension of body sections (mean ± s.d., unit mm). L, length; W, average radius; L/W, length to radius ratio.
	flight morph	BS1			BS2			forelegs			midlegs			hindlegs
		L	W	L/W	L	W	L/W	L	W	L/W	L	W	L/W	L	W	L/W
	At1-m	23.6 ± 0.1	2.8 ± 0	8.5	32.8 ± 0.3	2.1 ± 0	15.9	40.7 ± 0.7	0.5 ± 0	82	24.1 ± 0.5	0.8 ± 0	31.4	36.8 ± 0.6	0.5 ± 0	70.7
	At2-m	20.5 ± 0.4	2.5 ± 0.1	8.3	25.4 ± 1	1.8 ± 0.1	14	32.1 ± 1.1	0.5 ± 0	64.5	21.7 ± 0.6	0.6 ± 0	39.4	31.3 ± 0.9	0.5 ± 0	60.2
	At3-m	16.3 ± 0.5	2.1 ± 0.1	7.8	18.9 ± 0.6	1.6 ± 0.1	11.7	25.8 ± 0.7	0.4 ± 0	60.3	18 ± 0.6	0.5 ± 0	36.2	25 ± 0.4	0.5 ± 0.1	55.6
	At1-f	32.4 ± 1.3	4.9 ± 0.2	6.7	37 ± 1.1	4.6 ± 0.2	8	44 ± 2.4	0.8 ± 0.1	51.8	28.5 ± 1	0.8 ± 0.1	34.8	38.2 ± 5.7	0.8 ± 0.1	52.4
	At2-f	24.2 ± 1.5	4.1 ± 0	5.9	28 ± 0.9	4.6 ± 0.3	6.1	32.8 ± 1.7	0.6 ± 0	52.6	23 ± 0.5	0.7 ± 0	32.2	32.5 ± 1.2	0.6 ± 0.1	55
	At3-f	19.2 ± 0.4	3.5 ± 0.1	5.5	20.4 ± 0.8	3.5 ± 0.4	5.9	25.7 ± 0.9	0.5 ± 0	52.9	18.6 ± 0.6	0.6 ± 0	31.1	26 ± 0.6	0.5 ± 0	52.2

### Sheet: S3.2
	The projected planform area (mean ± s.d., unit mm2) of body parts and wings, with area percentage with respect to the total in parentheses.
	flight morph	BS1	BS2	forelegs	midlegs	hindlegs	wings	total
	At1-m	64.75 ± 0 (4.5)	68.95 ± 0 (4.8)	41.86 ± 0 (2.9)	38.75 ± 0 (2.7)	39.46 ± 0 (2.7)	1198.9 ± 9.3 (83.1)	1443.4 ± 0
	At2-m	50.4 ± 2.9 (9)	45.9 ± 3.4 (8.2)	32 ± 0.7 (5.7)	24 ± 1 (4.3)	32.8 ± 3.5 (5.9)	377.4 ± 0 (67.7)	557.6 ± 5.9
	At3-m	34.3 ± 1.5 (21.1)	30.8 ± 2.6 (18.9)	22.1 ± 0.8 (13.6)	18 ± 0.8 (11)	22.8 ± 2.6 (14)	34.8 ± 0.3 (21.4)	162.8 ± 5.1
	At1-f	160.7 ± 13.2 (7.6)	169.6 ± 8.4 (8)	73.9 ± 9.2 (3.5)	46.1 ± 6.7 (2.2)	66 ± 7.9 (3.1)	1606.3 ± 127.7 (75.7)	2122.6 ± 157.6
	At2-f	99 ± 5.6 (12)	127.9 ± 8.3 (15.5)	41.1 ± 1 (5)	32.8 ± 1.3 (4)	39.1 ± 5.5 (4.7)	484.9 ± 28.1 (58.8)	824.7 ± 14.9
	At3-f	66.9 ± 3.8 (21.2)	70.9 ± 8.8 (22.4)	25.2 ± 1.5 (8)	22.3 ± 0.5 (7.1)	26 ± 1.8 (8.2)	104.7 ± 13 (33.1)	316.1 ± 17.2

### Sheet: S3.3
	The longitudinal position of morphological landmarks, shown as the percentage with respect to body length.
	Values are mean ± s.d.; unit, mm.
	flight morph	wing base	median joint
	At3-f	14.8 ± 0.2	19.5 ± 0.3
	At2-f	18.2 ± 1.6	24.2 ± 2.1
	At1-f	24.1 ± 4.9	31.3 ± 6.2
	At3-m	12.4 ± 0.2	16.5 ± 0.2
	At2-m	16.5 ± 0.1	21.7 ± 0.2
	At1-m	16.5 ± 0.1	24.2 ± 0.2
	Mean distances of coxa joints from head; unit, mm.
	flight morph	coxa1	coxa2	coxa3
	At3-f	5.887	13.491	17.744
	At2-f	6.158	17.438	23.547
	At1-f	8.88	22.709	32.054
	At3-m	3.487	10.738	15.331
	At2-m	3.939	14.599	19.747
	At1-m	5.019	14.935	22.863

### Sheet: S3.4
	Morphometrics of wings. LW, wing length (mm); AW, area of a single wing (mm^2); AR, aspect ratio; C70, wing chord size at 70% wing length (mm); PM, area percentage of wing membrane with respect to the total; Q, relative wing size, which is the ratio of wing length to body length.
	flight morph	LW	AW	AR	C70	PM	Q
	At1-f	31.58 ± 1.49	826.6 ± 58.5	2.44 ± 0.05	23.1 ± 0.17	83.6 ± 0.4	0.438 ± 0.007
	At2-f	18.21 ± 0.71	242.4 ± 20.2	2.71 ± 0.07	13.52 ± 0.74	80.3 ± 0.4	0.358 ± 0.039
	At3-f	9.74 ± 0.35	52.4 ± 9.3	3.68 ± 0.40	7.06 ± 0.15	69.4 ± 2.3	0.247 ± 0.003
	At1-m	33.33 ± 0.56	599.5 ± 6.6	3.71 ± 0.08	17.83 ± 0.13	85.1 ± 0.7	0.592 ± 0.012
	At2-m	17.68 ± 0.5	188.7 ± 10.6	3.32 ± 0	11.06 ± 0.08	83.5 ± 0.4	0.39 ± 0.001
	At3-m	5.64 ± 0.07	17.4 ± 0.2	3.66 ± 0.05	3.71 ± 0.05	71.4 ± 0.9	0.156 ± 0.002
	The correlations between wing morphology and relative wing size (Q) based on linear regression models. ***, P<0.0001; *, P<0.05.
	sex	variable	slope	s.e.	R2	P-value
	male	LW	62.2	2.7	0.99	***
		mW	0.019	0	0.91	***
		AW	1265.5	134.7	0.94	***
		AR	-0.065	0.36	0.01	0.86
		C70	32.3	0.31	1	***
		PM	33.8	4.7	0.9	***
	female	LW	106.3	10.7	0.91	***
		mW	0.111	0.03	0.76	*
		AW	3676.9	541.01	0.82	***
		AR	-6.3	0.99	0.81	***
		C70	77.8	7.75	0.91	***
		PM	71.5	8.6	0.87	***

### Sheet: S3.5
		Altitudinal variation of flight morphology, showing the correlations between selected morphological variables and altitude (km) based on linear regression models. Cwa, the area percentage of wings with respect to the total projected planform area of insect. Pw, wing loading. ***, P<0.0001.
		sex	variable	slope	s.e.	R2	P-value
		male	Q	-0.274	0.03	0.92	***
			Lb	-13.153	1.39	0.94	***
			Ab	-37.901	0.61	1	***
			Cwa	-0.386	0	1	***
			Pw	0.016	0	0.92	***
		female	Q	-0.115	0.02	0.8	***
			Lb	-20.945	1.49	0.96	***
			Ab	-130.889	6.34	0.98	***
			Cwa	-0.192	0.04	0.73	***
			Pw	0.017	0.01	0.23	0.15
