## Supplemental Data S4 for "Beyond winglets: evolutionary scaling of flight-related morphology in stick insects (Phasmatodea)"

### Sheet: Sheet1
			clade	cmmon name	species name	sex	Mean body diameter (normalized by body length)	Mass (mg)	Body length (mm)	Wing pair	Wing length (mm)	Wing aspect ratio	Wing loading (Nm^-2)	Mass of a single wing (mg)	Leg area to body area ratio	Dorsally projected body area (cm^2)	Leg area (cm^2)	Body-leg area (cm^2)		Reference	Notes on projected planform area
		extant taxa	Homometabola	Fruit fly	Drosophila melanogaster	F	NA	NA	2.57292	fore	2.47	3.14	2.60759	NA	NA	NA	NA	0		Lehmann, 1997; Stevenson, 1995	leg area omitted
			Homometabola	Ladybug	Coccinella punctata	F	0.26	32.3333	8.249	hind	11.3	3.55833	4.40667	0.450511	NA	0.17692	0	0.17692		Ellington, 1984	leg area omitted
			Homometabola	Crane fly	Tipula obsoleta	M	0.11	15.2	11.22	fore	13.2	5.345	2.24	0.29146	0.58	0.138477	0.0803168	0.218794		Ellington, 1984	leg area was measured from specimen photo
			Homometabola	Hoverfly	Episyrphus balteatus	M	0.16	39.76	11	fore	10	4.196	8.18	0.21868	NA	0.1936	0	0.1936		Ellington, 1984	leg area omitted
			Homometabola	Honey bee	Apis mellifera	F	0.17	94.14	15.4224	both	9.52	3.328	16.92	0.217463	NA	0.404346	0	0.404346		Ellington, 1984	leg area omitted
			Homometabola	Hawk moth	Manduca sexta	M	0.16	1354	39.609	both	48.9	2.76	7.78	36.0164	NA	2.5102	0	2.5102		Ellington, 1984	leg area omitted
			Polyneoptera	Locust	Schistocerca gregaria	M	0.12	1696.67	44.1667	hind	43.1333	3.91	7.8	14.0766	0.613	2.34083	1.43493	3.77576		Taylor, 2003; Heidinger, 2018	leg area was measured from a published illustration (Taylor, 2013)
			Paleoptera	Dragonfly	Aeshna juncea	M	0.06	754	55	fore	37.6	5.21683	4.15	8.2563	NA	1.815	0	1.815		Ellington, 1984	leg area omitted
			Paleoptera	Dragonfly	Aeshna juncea	M				hind	36.9	4.07668	4.15	NA	NA	NA	NA	0
			Paleoptera	Mayfly	Hexagenia atrocaudata	M	0.116016	162.141	16	both	13.8	2.46047	10.2647	NA	NA	0.297	0	0.297
		fossil taxa	Paleodictyopterida		Mischoptera nigra	NA	0.0959866	NA	96.4	fore	85.9	5.63698	0.875562	NA	NA	8.92	0	8.92		Carpenter, 1951
			Paleodictyopterida		Mischoptera nigra	NA	NA	NA	NA	hind	90.4	5.90048	0.875562	NA	NA	NA	NA
			Paleodictyopterida		Lithomantis varius	NA	0.137544	NA	55.9	fore	57.6	4.19863	0.627944	NA	NA	4.298	0	4.298		Brauckmann and Gröning, 2018
			Paleodictyopterida		Lithomantis varius	NA	NA	NA	NA	hind	54.6	3.34323	0.627944	NA	NA	NA	NA
			Paleodictyopterida		Dunbaria fasciipennis	NA	0.150491	NA	20.1	fore	17	3.80413	0.336473	NA	NA	0.608	0	0.608		Kukalová-Peck, 1971; Prokop et al., 2019
			Paleodictyopterida		Dunbaria fasciipennis	NA	NA	NA	NA	hind	17.2	3.0037	0.336473	NA	NA	NA	NA
			Paleodictyopterida		Brodioptera sinensis	NA	0.118935	NA	27.6	fore	21.3	4.44358	0.408277	NA	NA	0.906	0	0.906		Pecharova et al., 2015
			Paleodictyopterida		Brodioptera sinensis	NA	NA	NA	NA	hind	21.8	4.20939	0.408277	NA	NA	NA	NA
